# Open-pFind enables precise, comprehensive and rapid peptide identification in shotgun proteomics

**DOI:** 10.1101/285395

**Authors:** Hao Chi, Chao Liu, Hao Yang, Wen-Feng Zeng, Long Wu, Wen-Jing Zhou, Xiu-Nan Niu, Yue-He Ding, Yao Zhang, Rui-Min Wang, Zhao-Wei Wang, Zhen-Lin Chen, Rui-Xiang Sun, Tao Liu, Guang-Ming Tan, Meng-Qiu Dong, Ping Xu, Pei-Heng Zhang, Si-Min He

**Affiliations:** Key Laboratory of Intelligent Information Processing of the Chinese Academy of Sciences (CAS), Institute of Computing Technology, CAS, Beijing, China; University of Chinese Academy of Sciences, Beijing, China; National Institute of Biological Sciences, Beijing, Beijing, China; State Key Laboratory of Proteomics, Beijing Proteome Research Center, National Center for Protein Sciences (Beijing), Beijing Institute of Lifeomics, Beijing, China; State Key Laboratory of Biocontrol and Guangdong Provincial Key Laboratory of Plant Resources, College of Ecology and Evolution, Sun Yat-Sen University, Guangzhou, China

## Abstract

Shotgun proteomics has grown rapidly in recent decades, but a large fraction of tandem mass spectrometry (MS/MS) data in shotgun proteomics are not successfully identified. We have developed a novel database search algorithm, Open-pFind, to efficiently identify peptides even in an ultra-large search space which takes into account unexpected modifications, amino acid mutations, semi- or non-specific digestion and co-eluting peptides. Tested on two metabolically labeled MS/MS datasets, Open-pFind reported 50.5‒117.0% more peptide-spectrum matches (PSMs) than the seven other advanced algorithms. More importantly, the Open-pFind results were more credible judged by the verification experiments using stable isotopic labeling. Tested on four additional large-scale datasets, 70‒85% of the spectra were confidently identified, and high-quality spectra were nearly completely interpreted by Open-pFind. Further, Open-pFind was over 40 times faster than the other three open search algorithms and 2‒3 times faster than three restricted search algorithms. Re-analysis of an entire human proteome dataset consisting of ∼25 million spectra using Open-pFind identified a total of 14,064 proteins encoded by 12,723 genes by requiring at least two uniquely identified peptides. In this search results, Open-pFind also excelled in an independent test for false positives based on the presence or absence of olfactory receptors. Thus, a practical use of the open search strategy has been realized by Open-pFind for the truly global-scale proteomics experiments of today and in the future.
