## Supplementary Materials for "Open-pFind enables precise, comprehensive and rapid peptide identification in shotgun proteomics"

### Sheet: Supplementary Table 4
Consistency of the identified PSMs (%)
Dong-Ecoli-QE
Row. - Col.	Open-pFind	MSFragger	PEAKS	MODa	pFind	MS-GF+	Comet	Byonic
Open-pFind		41.9	37.99	50.76	52.41	53.41	51.4	56.32
MSFragger	11.27		24.34	31.14	37.73	35.9	33.59	41.58
PEAKS	6.71	25.47		31.47	30.83	31.13	28.8	35.35
MODa	5.55	13.52	12.62		27.85	25.43	23.62	31.92
pFind	1.87	15.92	5.2	22.44		13.52	11.16	16.82
MS-GF+	2.35	12.03	4.06	18.52	12.1		5.73	17.82
Comet	3.1	13.3	5.64	20.6	14.1	10.32		19.74
Byonic	5.2	16.98	6.74	22.97	12.45	14.91	12.64
Xu-Yeast-QEHF
Row. - Col.	Open-pFind	MSFragger	PEAKS	MODa	pFind	MS-GF+	Comet	Byonic
Open-pFind		45.9	31.27	50.87	43.84	47.36	52.65	45.93
MSFragger	12.41		19.4	29.35	28.75	27.12	32.05	32.52
PEAKS	9.48	34.43		37.42	27.53	31.43	38.49	29.56
MODa	5.94	16.44	9.02		20.08	17.88	24.22	23.34
pFind	3.34	24.25	5.29	28.16		17.63	25.77	17.03
MS-GF+	3.97	17.89	5.03	21.76	12.71		18.08	18.33
Comet	3.8	14.73	5.12	19.59	12.38	8.75		17.67
Byonic	10.37	30.9	11.33	33.63	20.09	25.78	32.82
Mann-Human-Velos
Row. - Col.	Open-pFind	MSFragger	PEAKS	MODa	pFind	MS-GF+	Comet	Byonic
Open-pFind		54.4	35.3	50.2	47.5	48.1	45.6	44.5
MSFragger	5.1		10.4	18.2	19.2	14.7	12.6	14.7
PEAKS	3	35.5		29	24.4	24.5	21.6	17.7
MODa	3.6	23.9	8.3		21	16.3	13.8	15.8
pFind	1.2	27	5	23.2		15.8	12.6	6.8
MS-GF+	1.6	22.3	4.5	17.9	15.2		7.1	9.2
Comet	1.3	23.8	5	19.1	15.7	11.1		9.4
Byonic	2.8	28.3	4	23.8	13.4	16.3	12.7
Gygi-Human-QE
Row. - Col.	Open-pFind	MSFragger	PEAKS	MODa	pFind	MS-GF+	Comet	Byonic
Open-pFind		45.1	38.9	50.3	43.7	48.5	44.7	46.9
MSFragger	10		21.8	28	26.3	26.9	22.6	29.7
PEAKS	6	26.5		30.9	21.5	26.1	21.7	25.2
MODa	5.7	16.7	14.8		20	20.4	16.9	22
pFind	1.9	21.6	11	26.5		16.7	13.8	16.1
MS-GF+	3.5	16.4	10	21.4	10.4		7.8	15.2
Comet	4	18	11.7	24	14.2	14.7		18.7
Byonic	9	26.5	16.6	29.5	17.5	22.5	19.6
Mann-Mouse-QEHF
Row. - Col.	Open-pFind	MSFragger	PEAKS	MODa	pFind	MS-GF+	Comet	Byonic
Open-pFind		42	40.2	45.8	39.1	41.1	38.7	53.1
MSFragger	11.9		27.5	26.9	27.6	23.5	20.6	41.8
PEAKS	7.3	25.9		27.2	21.1	21.5	19.6	29.3
MODa	7	17.3	19.5		20.6	16.7	14	34.3
pFind	1.8	23.1	18	25.4		15.6	14.3	29.7
MS-GF+	5	18.8	18.4	21.8	15.6		8.3	32.1
Comet	5.1	19.1	19.8	22.5	17.7	12		34
Byonic	5.4	22.7	8.1	22.8	12.1	15.1	14.1
Pandey-Human-Elite
Row. - Col.	Open-pFind	MSFragger	PEAKS	MODa	pFind	MS-GF+	Comet	Byonic
Open-pFind		44.1	32.9	48.3	44.8	46.5	45.8	42.6
MSFragger	7.3		15.4	25.3	25.5	23.5	22.6	22.8
PEAKS	5.8	28.4		31.8	27.4	27	26.6	20.9
MODa	4.9	17.2	10.6		22.5	19.9	19.3	18.8
pFind	1.3	19.8	7.6	24.7		15.1	15.5	10.2
MS-GF+	2.2	15.7	5	20.4	13.2		8.8	7.7
Comet	3	16.5	6.4	21.5	15.3	10.7		10
Byonic	5.1	23.2	7.1	27.2	17	16.6	17
